# *CBP/p300* orthologs *CBP2* and *CBP3* play distinct roles in planarian stem cell function

**DOI:** 10.1101/2020.09.08.287417

**Authors:** Clara R. Stelman, Britessia M. Smith, Bidushi Chandra, Rachel H. Roberts-Galbraith

## Abstract

Chromatin modifications function as critical regulators of gene expression and cellular identity, especially in the regulation and maintenance of the pluripotent state. However, many studies of chromatin modification in stem cells—and pluripotent stem cells in particular—are performed in mammalian stem cell culture, an *in vitro* condition mimicking a very transient state during mammalian development. Thus, new models for study of pluripotent stem cells *in vivo* could be helpful for understanding the roles of chromatin modification, for confirming prior *in vitro* studies, and for exploring evolution of the pluripotent state. The freshwater flatworm, *Schmidtea mediterranea*, is an excellent model for studying adult pluripotent stem cells, particularly in the context of robust, whole-body regeneration. To identify chromatin modifying and remodeling enzymes critical for planarian regeneration and stem cell maintenance, we took a candidate approach and screened planarian homologs of 26 genes known to regulate chromatin biology in other organisms. Through our study, we identified six genes with novel functions in planarian homeostasis, regeneration, and behavior. We also identified in our list five planarian homologs of the mammalian CREB-Binding Protein (CBP) family of histone acetyltransferases, representing an expansion of this family in planarians. We find that two planarian CBP family members are required for planarian survival, with knockdown of *Smed-CBP2* and *Smed-CBP3* causing distinct defects in stem cell maintenance or function. Loss of CBP2 causes a quick, dramatic loss of stem cells, while knockdown of CBP3 more narrowly affects stem cells, preferentially decreasing markers of neural progenitors. We propose that the division of labor among a diversified CBP family in planarians presents an opportunity to dissect specific functions of a broadly important histone acetyltransferase family in stem cell biology.
