## Supplemental Tables for "*CBP/p300* orthologs *CBP2* and *CBP3* play distinct roles in planarian stem cell function"

### Sheet: Supplemental Table 1
Supplementary table 1: Information on homology for genes used in this study.
Gene	Forward Primer	Reverse Primer	maker prediction	Dresden contig	Matches Smed gene in NCBI	single cell results	Labbé results	Closest human homolog	e-value	Closest Drosophila homolog	e-value	Closest C. elegans homolog	e-value	Other info:
CBP1	TAGACGGCCAAGAAGTTTGC	AGTGCATTCGGCCAATAATC	mk4.018267.00.01	dd_Smed_v6_8613_0_1	no	diverse neoblasts & differentiated cell types	in all 3	p300	0	nejire, isoform B	0	cbp-1	0
CBP2	CGTCACAAGAAGCGCATTTA	TTGGCATCCCTACATTGACA	mk4.007934.05.01	dd_Smed_v6_7719_0_1	no	diverse neoblasts & differentiated cell types	in all 3	p300	0	nejire isoform B	0	cbp-1	3e-174	best match Sman-CBP1 DQ114786.1 (56%)
CBP3	GCGGTCGTGTTGAGGTTTAT	GAAACGCAAAAATGGCCTTA	mk4.001475.01.01	dd_Smed_v6_9343_0_1	AY066980.1 (h.104.1h clone)	diverse neoblasts & differentiated cell types	in all 3	CREB-binding protein isoform b	0	nejire, isoform C	0	cbp-1	5e-165	2nd best match Sman-CBP1 (46%)
CBP4	ACTAAGAGCGCGGAAATCAA	AACCGTTTCGGCTTAGGAAG	mk4.006098.05.01	dd_Smed_v6_6340_0_1	no	diverse neoblasts & differentiated cell types	More in X1, X2	p300	7e-92	nejire, isoform E	1e-73	cbp-1	2e-65
CBP5	TGAGCATCCAATGAGTCGAG	TCTTGCATTCGTCTTTGTCG	mk4.000116.08.01	dd_Smed_v6_16296_0_1	no	most expression in neoblasts	X1	CREB-binding protein isoform X5	2e-147	nejire, isoform B	8e-145	cbp-1	2e-127
HDAC1	GGACATACGAAACCGCACTT	CCGCTATTCGGACCATCTAA	mk4.019651.00.01	dd_Smed_v6_695_0_1	JX967266.1, KF245595.1	diverse neoblasts & differentiated cell types	More in X1, X2	histone deacetylase 2	0	histone deacetylase 1	0	histone deacetylase 1	0
CoRest	TGTTGGAAAGGATTTTCAAGCTA	AAAAACTTAGCCCTGTCATTGG	mk4.002967.02.01	dd_Smed_v6_6374_0_1	no	diverse neoblasts & differentiated cell types	More in X1, X2	REST corepressor 2 isoform X1	2e-16	CoRest, isoform K	2e-18	n/a
CHD4	CGGCCAACAAAGACAAGATT	TCAATGCCTTGTTGACTTCG	mk4.000454.13.01	dd_Smed_v6_2331_0_1	GU980571.1	diverse neoblasts & differentiated cell types	More in X1, X2	chromodomain-helicase-DNA-binding protein 4 isoform X3	0	dMi-2, isoform B	0	Chromodomain-helicase-DNA-binding protein 3 homolog	0
tip60	CAAGCTGTTCCTTGACCACA	GTTGAGATCCTTCGGGTTGA	mk4.002270.00.01	dd_Smed_v6_4706_1_1	AY066976.1 (h.10.7c clone)	diverse neoblasts & differentiated cell types	More in X1, X2	histone acetyltransferase KAT5 isoform 4	1e-117	Tat interactive protein 60kDa, isoform A	2e-110	Histone acetyltransferase Tip60 homolog	1e-103
MYST4	TGCAGCTCCACAATTGCTAC	GAGAAACGGTTCCACGTCAT	de_novo.10613.1	dd_Smed_v6_5797_0_1	AY967470.1 (hb.19.08F clone)	diverse neoblasts & differentiated cell types	in all 3	histone acetyltransferase KAT6A isoform 2	8e-88	MIP13243p	5e-89	Histone acetyltransferase Tip60 homolog	1e-69
GCN5	CATTCAGCATGGGTTGACAC	GCGTTTACGGGGAGATGTTA	mk4.008639.00.01	dd_Smed_v6_11453_0_1	no	diverse neoblasts & differentiated cell types	in all 3	histone acetyltransferase KAT2A isoform X2	2e-97	Gcn5 acetyltransferase	3e-107	P300/CBP Associated Factor homolog	8e-69
Jarid1	CGCGAGCAGTTCAACAATAA	GAGTTTGTGCAGCCTCTTCC	mk4.008639.01.01	dd_Smed_v6_4933_0_1	no	diverse neoblasts & differentiated cell types	More in X1, X2	lysine-specific demethylase 5D isoform X2	1e-176	little imaginal discs, isoform A	3e-126	Lysine-specific demethylase rbr-2	2e-99
Jarid2	ATTGGTCCAACTCGGAAGTG	CGGAATGTGCTATCGAGGAT	de_novo.4108.1	dd_Smed_v6_3334_0_1	no	diverse neoblasts & differentiated cell types	More in X1, X2	Jumonji, AT rich interactive domain 1A (RBBP2-like), isoform CRA_b]	0	little imaginal discs, isoform A	0	Lysine-specific demethylase rbr-2	4e-145
LSD1b	TAAGCGGGACAGGATAATCG	TGACATGTGATCCGCATTCT	mk4.054733.00.01	n/a	no	n/a	n/a	lysine-specific histone demethylase 1B isoform X10	7e-35	CG8032, isoform A	4e-34	Amine oxidase family member 1	5e-23
PHF8	AAGAATTGCGAGGCAAAGAA	ACCGCCAAAATCGATATGAA	mk4.000118.10.01	dd_Smed_v6_10417_0_1	no	diverse neoblasts & differentiated cell types	More in X1, X2	histone lysine demethylase PHF8 isoform 4	2e-79	SD04170p	4e-63	Lysine-specific demethylase 7 homolog	5e-55
trr-1	TCTATCCGACCGGATTCAAG	CGAATCGATCCGCTCATATT	mk4.000684.12.01	dd_Smed_v6_8482_0_1	KC262345.1	diverse neoblasts & differentiated cell types	More in X1, X2	myeloid/lymphoid or mixed-lineage leukemia 2 variant	2e-71	trithorax-related, isoform D	1e-77	Histone-lysine N-methyltransferase	2e-46
trr-2	GTAAAACCGGCTGTTGTCGT	ATGCACAAGGCACATGGTAA	mk4.003120.01.01	dd_Smed_v6_6838_0_1	AY067312.1 (h.12.6g clone)	diverse neoblasts & differentiated cell types	More in X1, X2	similar to ALR; similar to AAC51735 (PID:g2358287)	8e-160	SD13650p	4e-153	Histone-lysine N-methyltransferase	3e-52
MLL1/2	AGAGGACTTGACGCAGGAAA	AAACGTCAAGGCCACCATAG	de_novo.7160.1	dd_Smed_v6_6283_0_1	JX010622.1, KC262346.1	diverse neoblasts & differentiated cell types	More in X1, X2	ALL-1 protein	2e-60	trithorax, isoform D	2e-48	Probable histone-lysine N-methyltransferase set-2	1e-41
SET1	CAGCTCATGGGACAATGCTA	TCGTCGTCTATGCGAAACAA	mk4.001072.06.01	dd_Smed_v6_9988_0_1	KP409164.1	diverse neoblasts & differentiated cell types	More in X1, X2	SETD1A protein	4e-65	RE21058p1	3e-70	Probable histone-lysine N-methyltransferase set-2	3e-58
ESET	GGAGGAATTTTCGAATGCAA	TTCTTGTTCCTGGGGTTTTG	mk4.001106.07.01	dd_Smed_v6_3536_0_1	no	diverse neoblasts & differentiated cell types	in all 3	SET domain, bifurcated 1, isoform CRA_b	2e-89	AT13877p	3e-78	Histone-lysine N-methyltransferase met-2	7e-40
ATRX1	CCCAACCTTCTTGGAACTCA	CCGTCCGCTTCTTTACACTC	mk4.000937.02.01	dd_Smed_v6_5478_0_1	no	diverse neoblasts & differentiated cell types	in all 3	transcriptional regulator ATRX isoform 1 variant	7e-115	XNP, isoform C	3e-120	Transcriptional regulator ATRX homolog	2e-94
CHD7	GCTCGCTGCCATAGAATAGG	TTCATCAACTCCGGCTTTCT	mk4.000079.09.01	dd_Smed_v6_7985_0_1	no	diverse neoblasts & differentiated cell types	in all 3	chromodomain helicase DNA binding protein 9, isoform CRA_b	0	kismet, isoform C	5e-103	Chromodomain and Helicase Domain protein	2e-98
SNF2	TCGTTCCCACTTCTCTGCTT	TCGATGGGAATGGCATAAAT	v31.088081:380..1040	n/a	no	n/a	n/a	SNF2LT	3e-67	SD16865p	6e-61	Chromatin-remodeling complex ATPase chain isw-1	4e-58
SMARCAL1	CAGCACGAGCTAAAGGCTGT	TAGGGCGCCTCTTCTCTGTA	mk4.003006.02.01	dd_Smed_v6_10238_0_1	no	diverse neoblasts & differentiated cell types	More in X1, X2	SWI/SNF related, matrix associated, actin dependent regulator of chromatin, subfamily a-like 1	2e-137	Marcal1	2e-97	protein C16A3.1 [imported]	3e-107
HUWE1	TGCAAGTTTCTAGGGCTCGT	CTAGGCCACGGAAAAATTGA	mk4.005247.01.01	dd_Smed_v6_3378_0_1	KP954682.1	diverse neoblasts & differentiated cell types	in all 3	E3 ubiquitin protein ligase URE-B1 variant	3e-178	SD03277p	2e-174	Enhancer of EfL-1 mutant phenotype	1e-150
NEDD4L	TGTCGATGAAGAGCATTTCG	GGACCAGTACTTCCCCACAA	mk4.006191.01.01	dd_Smed_v6_7322_0_1	AY066226.1 (h.113.5e clone)	diverse neoblasts & differentiated cell types	in all 3	neural precursor cell expressed, developmentally down-regulated 4-like, isoform CRA_a	0	Nedd4, isoform E	0	E3 ubiquitin-protein ligase	0
ChAT	GATCTCCTGCCACCAAAGAA	AACTCCATGACCCTGAATCG		dd_Smed_v6_6208_0_1
smedwi-1	CGTTCCTAAAGGCACAGCTC	TTGGATTAGCCCCATCTTTG		dd_Smed_v6_659_0_1	DQ186985.1
ovo	CAACAACAATTTTGCCCTCA	GGTGCTCCTGAATGATGTGA			JX091074.1, ka_Smed_v1_GCZZ01013550.1
ap-2	ATCGGAGCCATGTCAAATTC	TTGCTCTTCGCAAAATTCCT		dd_Smed_v6_15104_0_1	JX010470.1
neuroD-1	TGGATCTAATTCCTGGCAGTC	CGATGACAGAAGAACGACGA		dd_Smed_v6_21717_0_1	DN305764.1
npp-18					BK007027.1 (Collins, et al 2010, Addgene #26505)
follistatin	TATGTCCGGTCGGAGAGTTT	GAGGTGGGGCATTTGATACA		dd_Smed_v6_9584_0_1	KC161222.1
prog-1	GAATGCCGTCCTCAACATCT	TTCTCCAAAGCTCGCAATTC		dd_Smed_v6_332_0_1	JX122762.1, also known as nb.21.11e
agat-3	TGCCAATTGTCACCGTCTTA	CCTTTTGCATGCATGTTGAT		dd_Smed_v6_2385_0_1	FG310984.1

### Sheet: Supplemental Table 2
Supplemental Table 2: Primers used during riboprobe synthesis in this study.
Primer Name	Sequence
T7	GGATCCTAATACGACTCACTATAGGG
pSK	T7: AAAGGGGGATGTGCTGCAAGGCGATTAAGTTGG
	T7+T3: TAATACGACTCACTATAGGGAGACGCGCAA

### Sheet: Supplemental Table 3
Supplemental Table 3: RT-qPCR oligos used in this study.
Gene		qPCR Forward Primer	qPCR Reverse Primer
CBP1		GCTTTTCAAGAAATAGACGGCC	ATAAACACGCCGGGAATTCG
CBP2		AATGGTGGTTTTGACGGTGG	GCGCTTCTTGTGACGGTATC
CBP3	Irradiation:	TGATTGCAAACGAAAATGGCA	TTTGTCCATTCAATGCGCAA
	After RNAi:	ATAATCCTTCCTCGGCATCG	GACGGTGGTCCAGTATTTTGA
CBP4		AGCTGAACTGCCCCAATGTA	CCGAATGTTGACCTTGGCAA
CBP5		TGGTGGTCGTTCTCAATCGA	CGAATCTCTCACCTCGACGA
β-tubulin		TGGCTGCTTGTGATCCAAGA	AAATTGCCGCAACAGTCAAATA
smedwi-1		GATTACGATTCGTGGTCGTG	CTGTGCCTTTAGGAACGTCA
soxP-1		GGATGCATCAAATTCCCAAT	ATCGCTTTGCCTCTTCTTCA
zfp-1		CGTGCCTGAACAATTTGACA	GCGCATGCCTCTGTAGATTT
NB.21.11e		GAATGCCGTCCTCAACATCT	TCCGTTTTTCACGTCATCTG
NB.32.1g		TGACATTCGGCACTCATTTC	CGGCACGAGGATTTGTTTAC
AGAT1		GGTTTGGATGTTGCATTTCC	CCCAAAATCTTGACCTCCAA
AGAT2		GGAAGTCCAACAATGCAACC	GAGTCAATCGGCATGCAAC
AGAT3		ACCGAGTTTTCTCTCGACCA	ATTCACGGAAACGGATTGAG
CYP1A1		GAACGTTGGGAAAATCCTGA	CCGAAGGGCATTAGATCAGA
ODC1		GCCGGTATCATGTGTGATGA	TTTTGGGATCAAACCCGTAG
Nlk		TTTGCACTCTGCACACATCA	GCCAAACCGAAATCACAAAT
EYA		CAATTCGGAAACGAACAACA	AGTCTCGTCCAAATCCCAAA
Ras-Rel		ACAATTGGCGTGTTTTGACA	CCTAGCAGCGTTCGGTTTAT
h.72.4d		TTGGCTTTGTGACATTTTCG	GTCGCATTTGTTGAGCAGAA
H2B		GCTTCGGAGGCTAGCAAGTT	AACAGCCTTGGTTCCTTCAC
smedwi-2		CCTAACTTGCAACCTGCTGA	GGGTGACAAACCAACTTGAG
ovo		TCCAACAGATTTCACCGTCA	GGCCAGTGAGGTGTTCATTT
ap-2		ATCCAAGACATTCCCCATGA	GCCCGATCCTTGTTGAGTAA
FoxA		ACCAAGTACTACTAGATTGTTGA	ACATGCTTGCACTCATTGGG
hnf4		TGACCTAATCCACCCAGCTC	CTATTGGCGAGTTTGGAAGC
